# Conserved herpesvirus protein kinase (CHPK)-mediated phosphorylation of viral proteins associated with nucleocytoplasmic trafficking during natural infection

**DOI:** 10.64898/2026.07.07.737029

**Authors:** Haji Akbar, Nagendraprabhu Ponnuraj, Bushra Fazal Minhas, Christopher A. Gaulke, Stephen J. Spatz, Keith W. Jarosinski

## Abstract

The conserved herpesvirus protein kinase (CHPK) is encoded by all members of the *Orthoherpesviridae* and contributes to replication in cell culture but is not strictly required. Marek’s disease virus (MDV) CHPK is dispensable for replication in cultured cells yet essential for horizontal transmission in chickens. To elucidate its role during natural infection, we performed RNA sequencing (RNA-seq) and mass spectrometry (MS)-based phosphoproteomics on spleen and feather follicle epithelial skin cells from chickens infected with wild-type or CHPK-null MDV. RNA-seq detected only a limited number of viral transcripts in the spleen—including latency-associated transcripts (LATs) and the major oncogene Meq—with minimal differences between wild-type and CHPK-null infections. In feather follicle epithelial skin cells, the full repertoire of viral genes was expressed, but only seven genes showed differential expression between wild-type and CHPK-null viruses. In striking contrast, MS-based phosphoproteomics identified many differentially phosphorylated proteins, including 21 viral proteins. These findings indicate that CHPK’s critical functions in skin replication and subsequent horizontal transmission are primarily mediated through post-translational modifications (PTMs) rather than transcriptional regulation. Among the CHPK-targeted viral proteins were three MDV-unique proteins, eight conserved within the *Alphaherpesvirinae*, and ten conserved across the *Orthoherpesviridae*. *In silico* analysis revealed that many differentially phosphorylated serine and threonine residues lie near or within predicted nuclear localization signals (NLS) and nuclear export signals (NES). Functional validation confirmed that several of these motifs actively control nucleocytoplasmic shuttling of the respective viral proteins. Collectively, these data suggest that MDV CHPK orchestrates the subcellular localization of multiple viral proteins in epithelial skin cells via phosphorylation, thereby enabling efficient replication and horizontal transmission in the natural host.

**AUTHOR SUMMARY:** Understanding the mechanisms by which herpesviruses replicate and spread within their natural hosts and identifying the viral genes essential for these processes are fundamental to developing effective antiviral strategies. Marek’s disease virus (MDV), a highly contagious alphaherpesvirus, remains a major economic threat to the global poultry industry while serving as a powerful natural animal model for studying herpesvirus pathogenesis and transmission *in vivo*. Using an established *in vivo* enrichment method for infected cells, we conducted a comprehensive analysis of viral gene expression, protein abundance, and post-translational modifications (PTMs) during natural infection. Remarkably, RNA sequencing revealed virtually no differences in viral transcription between wild-type and CHPK-null viruses in either spleen or feather follicle epithelial skin cells. In contrast, phosphoproteomics showed that CHPK extensively regulates the phosphorylation of multiple viral proteins specifically in skin epithelial cells. *In silico* and functional analyses further indicate that these CHPK-mediated phosphorylations occur near or within nuclear localization (NLS) and nuclear export (NES) signals, directly controlling the nucleocytoplasmic shuttling of key viral proteins. This work suggests CHPK as a master regulator of viral protein subcellular localization during replication in the natural host and highlights CHPK orthologs as promising broad-spectrum therapeutic targets against herpesviruses.
