## Supplemental File 3 for "Conserved herpesvirus protein kinase (CHPK)-mediated phosphorylation of viral proteins associated with nucleocytoplasmic trafficking during natural infection"

### Sheet: LFQ
Gene (Protein or Common Name)	Mock-FU2	Mock-FU3	Mock-FU5	vΔCHPK-F81	vΔCHPK-F82	vΔCHPK-F83	vCHPKwt-F41	vCHPKwt-F43	vCHPKwt-F46	log2 fold-change	p-value	q-value
MDV008 (pp24, RLORF14)	NA	NA	NA	1.09984e+07	7.98688e+06	1.04536e+07	7.10962e+06	5.33514e+06	1.18787e+07	0.556162	0.490562	0.554271
MDV017 (UL5-HELI)	NA	NA	NA	1.39844e+07	1.24687e+07	1.02807e+07	7.8104e+06	9.1156e+06	7.82565e+06	0.672032	0.050121	0.145351
MDV012 (p012, LORF3)	NA	NA	NA	1.45551e+07	1.54588e+07	1.20811e+07	1.85017e+07	1.84376e+07	1.92452e+07	-0.346131	0.0363125	0.121507
MDV013 (UL1-gL)	NA	NA	NA	3.29103e+06	4.03817e+06	3.3709e+06	2.74424e+06	3.05994e+06	2.51795e+06	0.296729	0.0579298	0.152569
MDV014 (UL2-UNG)	NA	NA	NA	1.07902e+07	1.16967e+07	1.15638e+07	5.78886e+06	6.44114e+06	6.93034e+06	0.844226	0.000383529	0.0166835
MDV015 (UL3-NP03)	NA	NA	NA	6.36435e+06	8.49533e+06	6.23573e+06	2.00079e+07	1.55844e+07	1.05337e+07	-1.29202	0.0840847	0.188201
MDV016 (UL4)	NA	NA	NA	1.45655e+06	1.6541e+06	1.67241e+06	1.83491e+06	1.73627e+06	1.44091e+06	-0.0699431	0.613913	0.676081
MDV017 (UL5-HELI)	NA	NA	NA	752145	985466	1.07625e+06	464087	500947	618672	0.976147	0.0337004	0.117277
MDV018 (UL6-PORTL)	Inf	Inf	Inf	2.1412e+06	2.56567e+06	2.33936e+06	1.53071e+06	1.61413e+06	1.49704e+06	0.611911	0.0167076	0.0911469
MDV019 (UL7-CEP1)	NA	NA	NA	4.46854e+06	5.42958e+06	4.26049e+06	3.32592e+06	4.96979e+06	4.56214e+06	-0.0299075	0.520852	0.580951
MDV020.5 (UL8.5-OBPC);MDV021 (UL9-OBP)	NA	NA	NA	3.50147e+06	5.14497e+06	3.51543e+06	9.52578e+06	9.50532e+06	9.85731e+06	-1.43814	0.00739463	0.0595208
MDV020 (UL8-HEPA)	NA	NA	NA	1.87382e+06	2.0171e+06	1.66158e+06	1.93433e+06	1.81346e+06	1.91727e+06	-0.0330679	0.759296	0.815541
MDV021 (UL9-OBP)	NA	NA	NA	1.47161e+06	1.71531e+06	1.49648e+06	4.11794e+06	3.78344e+06	4.05109e+06	-1.43674	7.72927e-05	0.00672446
MDV022 (UL10-gM)	NA	NA	NA	1.94699e+06	1.63465e+06	1.65961e+06	2.9233e+06	2.53899e+06	2.74566e+06	-0.726306	0.00281484	0.0489781
MDV023 (UL11-CEP3)	NA	NA	NA	537002	1.40409e+06	1.12485e+06	832579	869248	521470	0.434076	0.394067	0.4823
MDV024 (UL12-AK)	NA	NA	NA	1.28425e+06	893355	901926	1.03308e+06	948546	1.03898e+06	-0.195872	0.894345	0.904744
MDV025 (UL13-CHPK)	NA	NA	NA	0	0	0	4.05965e+06	4.18326e+06	3.79044e+06	-21.9529	0.000834784	0.0181566
MDV026 (UL14-TEG3)	NA	NA	NA	3.74322e+06	5.14725e+06	4.03729e+06	1.12893e+07	6.80823e+06	6.30403e+06	-0.753892	0.128992	0.220045
MDV027 (UL15-TRM3)	NA	NA	NA	3.86982e+06	4.84275e+06	3.4702e+06	2.32666e+06	2.55034e+06	3.21877e+06	0.601578	0.0580431	0.152569
MDV028 (UL16-CEP2)	NA	NA	NA	737053	597510	607228	556258	722476	609142	-0.00454146	0.800541	0.849355
MDV029 (UL17-CVC1)	NA	NA	NA	3.39421e+06	4.22176e+06	3.92488e+06	2.59317e+06	3.14197e+06	3.30176e+06	0.320977	0.0621777	0.154101
MDV030 (UL18-TRX2)	NA	NA	NA	7.10419e+07	6.69133e+07	5.57039e+07	4.83584e+07	5.23852e+07	6.48009e+07	0.353135	0.237389	0.344214
MDV031 (UL19-MCP)	NA	NA	NA	1.47887e+08	1.53884e+08	1.36032e+08	1.36333e+08	1.2294e+08	1.34442e+08	0.137511	0.0970241	0.197642
MDV033 (UL21-TEG4)	NA	NA	NA	3.20998e+06	3.47016e+06	2.67344e+06	2.47653e+06	2.97029e+06	2.94258e+06	0.125482	0.328744	0.440011
MDV034 (UL22-gH)	NA	NA	NA	3.98914e+06	3.69177e+06	3.18765e+06	3.60089e+06	3.75671e+06	4.75714e+06	-0.0251562	0.398435	0.4823
MDV036 (UL23-TK)	NA	NA	NA	3.07272e+07	3.05855e+07	2.76094e+07	1.59027e+07	1.8714e+07	2.19111e+07	0.708727	0.0104623	0.0758517
MDV037 (UL25-CVC2)	NA	NA	NA	6.69899e+06	7.38171e+06	6.89673e+06	9.13912e+06	9.16829e+06	7.17499e+06	-0.406143	0.141137	0.231929
MDV038 (UL26-SCAF)	NA	NA	NA	5.60279e+06	7.70291e+06	6.05936e+06	4.44994e+06	5.10524e+06	4.52528e+06	0.421157	0.0982974	0.197642
MDV039 (UL26.5-ICP35)	NA	NA	NA	1.0307e+07	1.18618e+07	1.01568e+07	6.03359e+06	5.49573e+06	5.42958e+06	0.907247	0.00608373	0.0595208
MDV038 (UL26-SCAF)	NA	NA	NA	425390	593909	410199	269769	210456	213164	0.996816	0.0420308	0.134214
MDV040 (UL27-gB)	NA	NA	NA	6.63664e+07	6.7346e+07	6.63813e+07	5.57468e+07	6.1338e+07	6.99869e+07	0.113996	0.404689	0.4823
MDV041 (UL28-TRM1)	NA	NA	NA	7.28627e+06	8.85471e+06	7.03194e+06	7.35755e+06	6.64604e+06	7.51837e+06	-0.014045	0.449762	0.521724
MDV042 (UL29-DNBI)	NA	NA	NA	8.73064e+07	8.96768e+07	9.22847e+07	5.20165e+07	5.51317e+07	6.79092e+07	0.701853	0.0167627	0.0911469
MDV043 (UL30-DPOL)	NA	NA	NA	7.17748e+06	1.03337e+07	7.38434e+06	8.29892e+06	8.70771e+06	7.32338e+06	-0.168455	0.876123	0.896738
MDV044 (UL31-NEC1)	NA	NA	NA	4.07169e+06	4.06444e+06	4.37209e+06	3.58238e+06	3.17784e+06	3.94763e+06	0.184709	0.0973567	0.197642
MDV045 (UL33-TRM2)	NA	NA	NA	1.7691e+06	2.2175e+06	1.95997e+06	2.7142e+06	2.25467e+06	1.84172e+06	-0.202089	0.384633	0.4823
MDV046 (UL32)	NA	NA	NA	3.71667e+07	4.20111e+07	3.78159e+07	3.02926e+07	3.05576e+07	3.79902e+07	0.307459	0.124287	0.218325
MDV047 (UL34-NEC2)	NA	NA	NA	1.03671e+07	1.00105e+07	9.29539e+06	8.43809e+06	7.19668e+06	7.73846e+06	0.371392	0.0121975	0.0816297
MDV048 (UL35-SCP)	NA	NA	NA	4.69723e+06	4.49385e+06	4.88964e+06	2.31948e+06	2.58851e+06	1.75644e+06	1.01801	0.00348313	0.0505054
MDV049 (UL36-LTP)	NA	NA	NA	1.30826e+07	1.31789e+07	1.20889e+07	1.06476e+07	1.07182e+07	1.25466e+07	0.287585	0.125314	0.218325
MDV050 (UL37-ITP)	NA	NA	NA	4.63686e+06	4.75624e+06	4.55493e+06	3.37166e+06	3.25053e+06	4.52218e+06	0.459692	0.144852	0.233174
MDV051 (UL38-TRX1)	NA	NA	NA	1.91981e+07	2.583e+07	1.99728e+07	1.79091e+07	1.83916e+07	1.70523e+07	0.157343	0.201556	0.297209
MDV052 (UL39-RIR1)	NA	NA	NA	2.04062e+08	2.48708e+08	1.89782e+08	1.03678e+08	1.15184e+08	1.29555e+08	0.825071	0.0190091	0.0932053
MDV053 (UL40-RIR2)	NA	NA	NA	4.61301e+07	3.88701e+07	3.92936e+07	1.98716e+07	2.34886e+07	3.41666e+07	0.742333	0.0476091	0.142827
MDV054 (UL41-SHUT)	NA	NA	NA	2.10489e+08	2.28981e+08	2.09049e+08	2.25981e+08	2.10391e+08	2.56229e+08	-0.102454	0.400054	0.4823
MDV055 (UL42-PAP)	NA	NA	NA	5.70281e+07	4.98206e+07	4.58266e+07	4.18863e+07	3.71001e+07	3.63872e+07	0.42532	0.0431953	0.134214
MDV057 (UL44-gC);MDV057.1 (UL44-gC104)	NA	NA	NA	3.06185e+06	3.7746e+06	5.06786e+06	5.42958e+06	5.42958e+06	3.53308e+06	-0.524518	0.39114	0.4823
MDV057.4 (Uncharacterized)	NA	NA	NA	9.95959e+07	1.28401e+08	1.02568e+08	1.45756e+08	1.45496e+08	1.19777e+08	-0.504395	0.0999568	0.197642
MDV058 (UL45-EV45)	NA	NA	NA	2.47888e+07	2.22045e+07	2.29101e+07	4.66062e+07	5.03409e+07	3.87478e+07	-1.02454	0.0192839	0.0932053
MDV059 (UL46-TEG1)	NA	NA	NA	1.4211e+07	1.57584e+07	1.27659e+07	1.7563e+07	1.63931e+07	2.02281e+07	-0.305533	0.0596247	0.152569
MDV060 (UL47-TEG5)	Inf	Inf	Inf	2.52594e+07	3.24458e+07	2.68124e+07	3.34974e+07	3.62127e+07	2.72635e+07	-0.321148	0.295313	0.401441
MDV061 (UL48-VP16)	NA	NA	NA	1.27765e+07	1.1483e+07	1.16227e+07	8.20776e+06	9.5878e+06	1.15556e+07	0.277677	0.14129	0.231929
MDV062 (UL49-VP22)	NA	NA	NA	9.26406e+07	1.01331e+08	7.74903e+07	8.67352e+07	7.69539e+07	7.59239e+07	0.267651	0.267511	0.375378
MDV063 (UL50-DUT)	NA	NA	NA	2.5174e+08	3.00079e+08	2.26123e+08	1.47036e+08	1.71429e+08	1.82015e+08	0.554329	0.0335336	0.117277
MDV064 (UL49.5-gN)	NA	NA	NA	305800	190896	293751	306459	333607	464397	-0.183556	0.166372	0.253937
MDV065 (UL51-TEG7)	NA	NA	NA	9.41331e+06	1.05583e+07	9.25456e+06	1.18994e+07	1.07787e+07	1.0929e+07	-0.215387	0.0553545	0.152569
MDV066 (UL52-PRIM)	NA	NA	NA	717825	635352	628133	560031	586518	670417	0.115381	0.282247	0.38977
MDV067 (UL53-gK)	NA	NA	NA	1.06603e+06	1.2339e+06	470040	859796	985910	1.21417e+06	0.112717	0.730792	0.794736
MDV068 (UL54-ICP27)	NA	NA	NA	1.3687e+07	1.28544e+07	1.11394e+07	6.43063e+06	6.82371e+06	7.69459e+06	0.913631	0.00740229	0.0595208
MDV069 (LORF9)	NA	NA	NA	4.7603e+06	4.0386e+06	4.79835e+06	2.36436e+06	2.94106e+06	3.55556e+06	0.694716	0.0241493	0.10505
MDV070 (UL55-TEG6)	NA	NA	NA	279704	370940	261994	264196	474451	416048	-0.572849	0.337636	0.445066
MDV071 (LORF10)	NA	NA	NA	4.52098e+06	3.84065e+06	4.77068e+06	2.76752e+06	2.76084e+06	3.61319e+06	0.708041	0.0284827	0.109469
MDV072 (LORF11)	NA	NA	NA	321488	202543	170323	286045	317931	217905	-0.49801	0.486875	0.554271
MDV073 (pp38, RLORF14a)	NA	NA	NA	1.4756e+07	9.32006e+06	1.24591e+07	5.84784e+06	7.22817e+06	1.08602e+07	0.785499	0.125474	0.218325
MDV073 (pp38, RLORF14a)	NA	NA	NA	4.6012e+06	3.58503e+06	4.6261e+06	2.92966e+06	2.25748e+06	2.78205e+06	0.725859	0.0232383	0.10505
MV075.2 (Uncharacterized)	NA	NA	NA	0	0	0	361550	374187	774673	-18.5134	0.0655373	0.154101
MDV075.1 [(B68 (VZV transinducing protein)]	NA	NA	NA	5.10877e+06	4.00879e+06	3.97371e+06	2.17731e+06	2.89368e+06	3.00697e+06	0.470264	0.025837	0.107039
MDV075.6 (Uncharacterized)	NA	NA	NA	1.94734e+06	1.39434e+06	968856	510270	944129	1.06648e+06	0.562523	0.160709	0.249674
MDV075 (14 kDa lytic phase protein A, RLORF13a)	NA	NA	NA	4.20839e+06	4.61133e+06	2.99716e+06	2.71785e+06	2.48568e+06	2.22365e+06	0.759627	0.0843659	0.188201
MDV076 (Meq-RLORF7)	NA	NA	NA	245872	0	0	0	0	0	0	0.42265	0.496899
MDV078.1 (RLORF5a,L1)	NA	NA	NA	1.5779e+06	1.6301e+06	1.76862e+06	935722	817635	913915	0.834824	0.000796893	0.0181566
MDV078 (vCXC-vIL8)	NA	NA	NA	6.83559e+06	4.34627e+06	5.63083e+06	2.58757e+06	2.98576e+06	4.27017e+06	0.915247	0.0642341	0.154101
MDV082 (RSORF1)	NA	NA	NA	7.25169e+06	1.39542e+07	1.13688e+07	7.93046e+06	8.95651e+06	6.85162e+06	0.519608	0.266999	0.375378
MDV084 (ICP4)	NA	NA	NA	1.1102e+08	7.48226e+07	6.82966e+07	5.24439e+07	6.00872e+07	8.69399e+07	0.316416	0.344962	0.447936
MDV087 (SORF2)	NA	NA	NA	6.85768e+06	7.50216e+06	8.45832e+06	4.03383e+06	5.43874e+06	6.93167e+06	0.464033	0.10798	0.208762
MDV088 (US1-ICP22)	NA	NA	NA	1.98322e+07	2.70906e+07	2.13069e+07	1.62268e+07	1.7972e+07	1.70382e+07	0.322543	0.118487	0.218325
MDV089 (US10)	NA	NA	NA	5.42958e+06	6.59422e+06	5.73282e+06	8.51229e+06	1.02946e+07	8.51568e+06	-0.570877	0.0160342	0.0911469
MDV090 (SORF3)	NA	NA	NA	1.8005e+07	1.97088e+07	1.73881e+07	1.51452e+07	1.98183e+07	1.92968e+07	-0.0999629	0.875122	0.896738
MDV091 (US2)	NA	NA	NA	6.9009e+06	7.26524e+06	5.42958e+06	1.23563e+07	1.48434e+07	1.03666e+07	-0.840386	0.0289401	0.109469
MDV092 (US3-PK)	NA	NA	NA	1.87428e+07	2.10714e+07	2.21265e+07	1.14583e+07	1.24912e+07	2.0068e+07	0.754376	0.147409	0.233174
MDV094 (US6-gD)	NA	NA	NA	1.40493e+06	1.91921e+06	1.43017e+06	1.99862e+06	2.06678e+06	2.13677e+06	-0.531197	0.094981	0.197642
MDV095 (US7-gI)	NA	NA	NA	1.04218e+07	8.34457e+06	9.23939e+06	7.95782e+06	7.80424e+06	1.284e+07	0.215424	0.918437	0.918437
MDV096 (US8-gE)	NA	NA	NA	1.13675e+07	1.15544e+07	1.37647e+07	8.33241e+06	9.86863e+06	1.69288e+07	0.227525	0.865791	0.896738

### Sheet: LFQ(FoldChangeRank)
Gene (Protein or Common Name)	Mock-FU2	Mock-FU3	Mock-FU5	vΔCHPK-F81	vΔCHPK-F82	vΔCHPK-F83	vCHPKwt-F41	vCHPKwt-F43	vCHPKwt-F46	log2 fold-change	p-value	q-value
MDV048 (UL35-SCP)	NA	NA	NA	4.69723e+06	4.49385e+06	4.88964e+06	2.31948e+06	2.58851e+06	1.75644e+06	1.01801	0.00348313	0.0505054
MDV038 (UL26-SCAF)	NA	NA	NA	425390	593909	410199	269769	210456	213164	0.996816	0.0420308	0.134214
MDV017 (UL5-HELI)	NA	NA	NA	752145	985466	1.07625e+06	464087	500947	618672	0.976147	0.0337004	0.117277
MDV078 (vCXC-vIL8)	NA	NA	NA	6.83559e+06	4.34627e+06	5.63083e+06	2.58757e+06	2.98576e+06	4.27017e+06	0.915247	0.0642341	0.154101
MDV068 (UL54-ICP27)	NA	NA	NA	1.3687e+07	1.28544e+07	1.11394e+07	6.43063e+06	6.82371e+06	7.69459e+06	0.913631	0.00740229	0.0595208
MDV039 (UL26.5-ICP35)	NA	NA	NA	1.0307e+07	1.18618e+07	1.01568e+07	6.03359e+06	5.49573e+06	5.42958e+06	0.907247	0.00608373	0.0595208
MDV014 (UL2-UNG)	NA	NA	NA	1.07902e+07	1.16967e+07	1.15638e+07	5.78886e+06	6.44114e+06	6.93034e+06	0.844226	0.000383529	0.0166835
MDV078.1 (RLORF5a,L1)	NA	NA	NA	1.5779e+06	1.6301e+06	1.76862e+06	935722	817635	913915	0.834824	0.000796893	0.0181566
MDV052 (UL39-RIR1)	NA	NA	NA	2.04062e+08	2.48708e+08	1.89782e+08	1.03678e+08	1.15184e+08	1.29555e+08	0.825071	0.0190091	0.0932053
MDV073 (pp38, RLORF14a)	NA	NA	NA	1.4756e+07	9.32006e+06	1.24591e+07	5.84784e+06	7.22817e+06	1.08602e+07	0.785499	0.125474	0.218325
MDV075 (14 kDa lytic phase protein A, RLORF13a)	NA	NA	NA	4.20839e+06	4.61133e+06	2.99716e+06	2.71785e+06	2.48568e+06	2.22365e+06	0.759627	0.0843659	0.188201
MDV092 (US3-PK)	NA	NA	NA	1.87428e+07	2.10714e+07	2.21265e+07	1.14583e+07	1.24912e+07	2.0068e+07	0.754376	0.147409	0.233174
MDV053 (UL40-RIR2)	NA	NA	NA	4.61301e+07	3.88701e+07	3.92936e+07	1.98716e+07	2.34886e+07	3.41666e+07	0.742333	0.0476091	0.142827
MDV073 (pp38, RLORF14a)	NA	NA	NA	4.6012e+06	3.58503e+06	4.6261e+06	2.92966e+06	2.25748e+06	2.78205e+06	0.725859	0.0232383	0.10505
MDV036 (UL23-TK)	NA	NA	NA	3.07272e+07	3.05855e+07	2.76094e+07	1.59027e+07	1.8714e+07	2.19111e+07	0.708727	0.0104623	0.0758517
MDV071 (LORF10)	NA	NA	NA	4.52098e+06	3.84065e+06	4.77068e+06	2.76752e+06	2.76084e+06	3.61319e+06	0.708041	0.0284827	0.109469
MDV042 (UL29-DNBI)	NA	NA	NA	8.73064e+07	8.96768e+07	9.22847e+07	5.20165e+07	5.51317e+07	6.79092e+07	0.701853	0.0167627	0.0911469
MDV069 (LORF9)	NA	NA	NA	4.7603e+06	4.0386e+06	4.79835e+06	2.36436e+06	2.94106e+06	3.55556e+06	0.694716	0.0241493	0.10505
MDV010 (VLIP, LORF2)	NA	NA	NA	1.39844e+07	1.24687e+07	1.02807e+07	7.8104e+06	9.1156e+06	7.82565e+06	0.672032	0.050121	0.145351
MDV018 (UL6-PORTL)	NA	NA	NA	2.1412e+06	2.56567e+06	2.33936e+06	1.53071e+06	1.61413e+06	1.49704e+06	0.611911	0.0167076	0.0911469
MDV027 (UL15-TRM3)	NA	NA	NA	3.86982e+06	4.84275e+06	3.4702e+06	2.32666e+06	2.55034e+06	3.21877e+06	0.601578	0.0580431	0.152569
MDV075.6 (Uncharacterized)	NA	NA	NA	1.94734e+06	1.39434e+06	968856	510270	944129	1.06648e+06	0.562523	0.160709	0.249674
MDV008 (pp24, RLORF14)	NA	NA	NA	1.09984e+07	7.98688e+06	1.04536e+07	7.10962e+06	5.33514e+06	1.18787e+07	0.556162	0.490562	0.554271
MDV063 (UL50-DUT)	NA	NA	NA	2.5174e+08	3.00079e+08	2.26123e+08	1.47036e+08	1.71429e+08	1.82015e+08	0.554329	0.0335336	0.117277
MDV082 (RSORF1)	NA	NA	NA	7.25169e+06	1.39542e+07	1.13688e+07	7.93046e+06	8.95651e+06	6.85162e+06	0.519608	0.266999	0.375378
MDV075.1 [(B68 (VZV transinducing protein)]	NA	NA	NA	5.10877e+06	4.00879e+06	3.97371e+06	2.17731e+06	2.89368e+06	3.00697e+06	0.470264	0.025837	0.107039
MDV087 (SORF2)	NA	NA	NA	6.85768e+06	7.50216e+06	8.45832e+06	4.03383e+06	5.43874e+06	6.93167e+06	0.464033	0.10798	0.208762
MDV050 (UL37-ITP)	NA	NA	NA	4.63686e+06	4.75624e+06	4.55493e+06	3.37166e+06	3.25053e+06	4.52218e+06	0.459692	0.144852	0.233174
MDV023 (UL11-CEP3)	NA	NA	NA	537002	1.40409e+06	1.12485e+06	832579	869248	521470	0.434076	0.394067	0.4823
MDV055 (UL42-PAP)	NA	NA	NA	5.70281e+07	4.98206e+07	4.58266e+07	4.18863e+07	3.71001e+07	3.63872e+07	0.42532	0.0431953	0.134214
MDV038 (UL26-SCAF)	NA	NA	NA	5.60279e+06	7.70291e+06	6.05936e+06	4.44994e+06	5.10524e+06	4.52528e+06	0.421157	0.0982974	0.197642
MDV047 (UL34-NEC2)	NA	NA	NA	1.03671e+07	1.00105e+07	9.29539e+06	8.43809e+06	7.19668e+06	7.73846e+06	0.371392	0.0121975	0.0816297
MDV030 (UL18-TRX2)	NA	NA	NA	7.10419e+07	6.69133e+07	5.57039e+07	4.83584e+07	5.23852e+07	6.48009e+07	0.353135	0.237389	0.344214
MDV088 (US1-ICP22)	NA	NA	NA	1.98322e+07	2.70906e+07	2.13069e+07	1.62268e+07	1.7972e+07	1.70382e+07	0.322543	0.118487	0.218325
MDV029 (UL17-CVC1)	NA	NA	NA	3.39421e+06	4.22176e+06	3.92488e+06	2.59317e+06	3.14197e+06	3.30176e+06	0.320977	0.0621777	0.154101
MDV084 (ICP4)	NA	NA	NA	1.1102e+08	7.48226e+07	6.82966e+07	5.24439e+07	6.00872e+07	8.69399e+07	0.316416	0.344962	0.447936
MDV046 (UL32)	NA	NA	NA	3.71667e+07	4.20111e+07	3.78159e+07	3.02926e+07	3.05576e+07	3.79902e+07	0.307459	0.124287	0.218325
MDV013 (UL1-gL)	NA	NA	NA	3.29103e+06	4.03817e+06	3.3709e+06	2.74424e+06	3.05994e+06	2.51795e+06	0.296729	0.0579298	0.152569
MDV049 (UL36-LTP)	NA	NA	NA	1.30826e+07	1.31789e+07	1.20889e+07	1.06476e+07	1.07182e+07	1.25466e+07	0.287585	0.125314	0.218325
MDV061 (UL48-VP16)	NA	NA	NA	1.27765e+07	1.1483e+07	1.16227e+07	8.20776e+06	9.5878e+06	1.15556e+07	0.277677	0.14129	0.231929
MDV062 (UL49-VP22)	NA	NA	NA	9.26406e+07	1.01331e+08	7.74903e+07	8.67352e+07	7.69539e+07	7.59239e+07	0.267651	0.267511	0.375378
MDV096 (US8-gE)	NA	NA	NA	1.13675e+07	1.15544e+07	1.37647e+07	8.33241e+06	9.86863e+06	1.69288e+07	0.227525	0.865791	0.896738
MDV095 (US7-gI)	NA	NA	NA	1.04218e+07	8.34457e+06	9.23939e+06	7.95782e+06	7.80424e+06	1.284e+07	0.215424	0.918437	0.918437
MDV044 (UL31-NEC1)	NA	NA	NA	4.07169e+06	4.06444e+06	4.37209e+06	3.58238e+06	3.17784e+06	3.94763e+06	0.184709	0.0973567	0.197642
MDV051 (UL38-TRX1)	NA	NA	NA	1.91981e+07	2.583e+07	1.99728e+07	1.79091e+07	1.83916e+07	1.70523e+07	0.157343	0.201556	0.297209
MDV031 (UL19-MCP)	NA	NA	NA	1.47887e+08	1.53884e+08	1.36032e+08	1.36333e+08	1.2294e+08	1.34442e+08	0.137511	0.0970241	0.197642
MDV033 (UL21-TEG4)	NA	NA	NA	3.20998e+06	3.47016e+06	2.67344e+06	2.47653e+06	2.97029e+06	2.94258e+06	0.125482	0.328744	0.440011
MDV066 (UL52-PRIM)	NA	NA	NA	717825	635352	628133	560031	586518	670417	0.115381	0.282247	0.38977
MDV040 (UL27-gB)	NA	NA	NA	6.63664e+07	6.7346e+07	6.63813e+07	5.57468e+07	6.1338e+07	6.99869e+07	0.113996	0.404689	0.4823
MDV067 (UL53-gK)	NA	NA	NA	1.06603e+06	1.2339e+06	470040	859796	985910	1.21417e+06	0.112717	0.730792	0.794736
MDV076 (Meq-RLORF7)	NA	NA	NA	245872	0	0	0	0	0	0	0.42265	0.496899
MDV028 (UL16-CEP2)	NA	NA	NA	737053	597510	607228	556258	722476	609142	-0.00454146	0.800541	0.849355
MDV041 (UL28-TRM1)	NA	NA	NA	7.28627e+06	8.85471e+06	7.03194e+06	7.35755e+06	6.64604e+06	7.51837e+06	-0.014045	0.449762	0.521724
MDV034 (UL22-gH)	NA	NA	NA	3.98914e+06	3.69177e+06	3.18765e+06	3.60089e+06	3.75671e+06	4.75714e+06	-0.0251562	0.398435	0.4823
MDV019 (UL7-CEP1)	NA	NA	NA	4.46854e+06	5.42958e+06	4.26049e+06	3.32592e+06	4.96979e+06	4.56214e+06	-0.0299075	0.520852	0.580951
MDV020 (UL8-HEPA)	NA	NA	NA	1.87382e+06	2.0171e+06	1.66158e+06	1.93433e+06	1.81346e+06	1.91727e+06	-0.0330679	0.759296	0.815541
MDV016 (UL4)	NA	NA	NA	1.45655e+06	1.6541e+06	1.67241e+06	1.83491e+06	1.73627e+06	1.44091e+06	-0.0699431	0.613913	0.676081
MDV090 (SORF3)	NA	NA	NA	1.8005e+07	1.97088e+07	1.73881e+07	1.51452e+07	1.98183e+07	1.92968e+07	-0.0999629	0.875122	0.896738
MDV054 (UL41-SHUT)	NA	NA	NA	2.10489e+08	2.28981e+08	2.09049e+08	2.25981e+08	2.10391e+08	2.56229e+08	-0.102454	0.400054	0.4823
MDV043 (UL30-DPOL)	NA	NA	NA	7.17748e+06	1.03337e+07	7.38434e+06	8.29892e+06	8.70771e+06	7.32338e+06	-0.168455	0.876123	0.896738
MDV064 (UL49.5-gN)	NA	NA	NA	305800	190896	293751	306459	333607	464397	-0.183556	0.166372	0.253937
MDV024 (UL12-AK)	NA	NA	NA	1.28425e+06	893355	901926	1.03308e+06	948546	1.03898e+06	-0.195872	0.894345	0.904744
MDV045 (UL33-TRM2)	NA	NA	NA	1.7691e+06	2.2175e+06	1.95997e+06	2.7142e+06	2.25467e+06	1.84172e+06	-0.202089	0.384633	0.4823
MDV065 (UL51-TEG7)	NA	NA	NA	9.41331e+06	1.05583e+07	9.25456e+06	1.18994e+07	1.07787e+07	1.0929e+07	-0.215387	0.0553545	0.152569
MDV059 (UL46-TEG1)	NA	NA	NA	1.4211e+07	1.57584e+07	1.27659e+07	1.7563e+07	1.63931e+07	2.02281e+07	-0.305533	0.0596247	0.152569
MDV060 (UL47-TEG5)	NA	NA	NA	2.52594e+07	3.24458e+07	2.68124e+07	3.34974e+07	3.62127e+07	2.72635e+07	-0.321148	0.295313	0.401441
MDV012 (p012, LORF3)	NA	NA	NA	1.45551e+07	1.54588e+07	1.20811e+07	1.85017e+07	1.84376e+07	1.92452e+07	-0.346131	0.0363125	0.121507
MDV037 (UL25-CVC2)	NA	NA	NA	6.69899e+06	7.38171e+06	6.89673e+06	9.13912e+06	9.16829e+06	7.17499e+06	-0.406143	0.141137	0.231929
MDV072 (LORF11)	NA	NA	NA	321488	202543	170323	286045	317931	217905	-0.49801	0.486875	0.554271
MDV057.4 (Uncharacterized)	NA	NA	NA	9.95959e+07	1.28401e+08	1.02568e+08	1.45756e+08	1.45496e+08	1.19777e+08	-0.504395	0.0999568	0.197642
MDV057 (UL44-gC);MDV057.1 (UL44-gC104)	NA	NA	NA	3.06185e+06	3.7746e+06	5.06786e+06	5.42958e+06	5.42958e+06	3.53308e+06	-0.524518	0.39114	0.4823
MDV094 (US6-gD)	NA	NA	NA	1.40493e+06	1.91921e+06	1.43017e+06	1.99862e+06	2.06678e+06	2.13677e+06	-0.531197	0.094981	0.197642
MDV089 (US10)	NA	NA	NA	5.42958e+06	6.59422e+06	5.73282e+06	8.51229e+06	1.02946e+07	8.51568e+06	-0.570877	0.0160342	0.0911469
MDV070 (UL55-TEG6)	NA	NA	NA	279704	370940	261994	264196	474451	416048	-0.572849	0.337636	0.445066
MDV022 (UL10-gM)	NA	NA	NA	1.94699e+06	1.63465e+06	1.65961e+06	2.9233e+06	2.53899e+06	2.74566e+06	-0.726306	0.00281484	0.0489781
MDV026 (UL14-TEG3)	NA	NA	NA	3.74322e+06	5.14725e+06	4.03729e+06	1.12893e+07	6.80823e+06	6.30403e+06	-0.753892	0.128992	0.220045
MDV091 (US2)	NA	NA	NA	6.9009e+06	7.26524e+06	5.42958e+06	1.23563e+07	1.48434e+07	1.03666e+07	-0.840386	0.0289401	0.109469
MDV058 (UL45-EV45)	NA	NA	NA	2.47888e+07	2.22045e+07	2.29101e+07	4.66062e+07	5.03409e+07	3.87478e+07	-1.02454	0.0192839	0.0932053
MDV015 (UL3-NP03)	NA	NA	NA	6.36435e+06	8.49533e+06	6.23573e+06	2.00079e+07	1.55844e+07	1.05337e+07	-1.29202	0.0840847	0.188201
MDV021 (UL9-OBP)	NA	NA	NA	1.47161e+06	1.71531e+06	1.49648e+06	4.11794e+06	3.78344e+06	4.05109e+06	-1.43674	7.72927e-05	0.00672446
MDV020.5 (UL8.5-OBPC);MDV021 (UL9-OBP)	NA	NA	NA	3.50147e+06	5.14497e+06	3.51543e+06	9.52578e+06	9.50532e+06	9.85731e+06	-1.43814	0.00739463	0.0595208
MV075.2 (Uncharacterized)	NA	NA	NA	0	0	0	361550	374187	774673	-18.5134	0.0655373	0.154101
MDV025 (UL13-CHPK)	NA	NA	NA	0	0	0	4.05965e+06	4.18326e+06	3.79044e+06	-21.9529	0.000834784	0.0181566

### Sheet: LFQ(qvalueRank)
Gene (Protein or Common Name)	Mock-FU2	Mock-FU3	Mock-FU5	vΔCHPK-F81	vΔCHPK-F82	vΔCHPK-F83	vCHPKwt-F41	vCHPKwt-F43	vCHPKwt-F46	log2 fold-change	p-value	q-value
MDV021 (UL9-OBP)	NA	NA	NA	1.47161e+06	1.71531e+06	1.49648e+06	4.11794e+06	3.78344e+06	4.05109e+06	-1.43674	7.72927e-05	0.00672446
MDV014 (UL2-UNG)	NA	NA	NA	1.07902e+07	1.16967e+07	1.15638e+07	5.78886e+06	6.44114e+06	6.93034e+06	0.844226	0.000383529	0.0166835
MDV078.1 (RLORF5a,L1)	NA	NA	NA	1.5779e+06	1.6301e+06	1.76862e+06	935722	817635	913915	0.834824	0.000796893	0.0181566
MDV025 (UL13-CHPK)	NA	NA	NA	0	0	0	4.05965e+06	4.18326e+06	3.79044e+06	-21.9529	0.000834784	0.0181566
MDV022 (UL10-gM)	NA	NA	NA	1.94699e+06	1.63465e+06	1.65961e+06	2.9233e+06	2.53899e+06	2.74566e+06	-0.726306	0.00281484	0.0489781
MDV048 (UL35-SCP)	NA	NA	NA	4.69723e+06	4.49385e+06	4.88964e+06	2.31948e+06	2.58851e+06	1.75644e+06	1.01801	0.00348313	0.0505054
MDV068 (UL54-ICP27)	NA	NA	NA	1.3687e+07	1.28544e+07	1.11394e+07	6.43063e+06	6.82371e+06	7.69459e+06	0.913631	0.00740229	0.0595208
MDV039 (UL26.5-ICP35)	NA	NA	NA	1.0307e+07	1.18618e+07	1.01568e+07	6.03359e+06	5.49573e+06	5.42958e+06	0.907247	0.00608373	0.0595208
MDV020.5 (UL8.5-OBPC);MDV021 (UL9-OBP)	NA	NA	NA	3.50147e+06	5.14497e+06	3.51543e+06	9.52578e+06	9.50532e+06	9.85731e+06	-1.43814	0.00739463	0.0595208
MDV036 (UL23-TK)	NA	NA	NA	3.07272e+07	3.05855e+07	2.76094e+07	1.59027e+07	1.8714e+07	2.19111e+07	0.708727	0.0104623	0.0758517
MDV047 (UL34-NEC2)	NA	NA	NA	1.03671e+07	1.00105e+07	9.29539e+06	8.43809e+06	7.19668e+06	7.73846e+06	0.371392	0.0121975	0.0816297
MDV042 (UL29-DNBI)	NA	NA	NA	8.73064e+07	8.96768e+07	9.22847e+07	5.20165e+07	5.51317e+07	6.79092e+07	0.701853	0.0167627	0.0911469
MDV018 (UL6-PORTL)	Inf	Inf	Inf	2.1412e+06	2.56567e+06	2.33936e+06	1.53071e+06	1.61413e+06	1.49704e+06	0.611911	0.0167076	0.0911469
MDV089 (US10)	NA	NA	NA	5.42958e+06	6.59422e+06	5.73282e+06	8.51229e+06	1.02946e+07	8.51568e+06	-0.570877	0.0160342	0.0911469
MDV052 (UL39-RIR1)	NA	NA	NA	2.04062e+08	2.48708e+08	1.89782e+08	1.03678e+08	1.15184e+08	1.29555e+08	0.825071	0.0190091	0.0932053
MDV058 (UL45-EV45)	NA	NA	NA	2.47888e+07	2.22045e+07	2.29101e+07	4.66062e+07	5.03409e+07	3.87478e+07	-1.02454	0.0192839	0.0932053
MDV073 (pp38, RLORF14a)	NA	NA	NA	4.6012e+06	3.58503e+06	4.6261e+06	2.92966e+06	2.25748e+06	2.78205e+06	0.725859	0.0232383	0.10505
MDV069 (LORF9)	NA	NA	NA	4.7603e+06	4.0386e+06	4.79835e+06	2.36436e+06	2.94106e+06	3.55556e+06	0.694716	0.0241493	0.10505
MDV075.1 [(B68 (VZV transinducing protein)]	NA	NA	NA	5.10877e+06	4.00879e+06	3.97371e+06	2.17731e+06	2.89368e+06	3.00697e+06	0.470264	0.025837	0.107039
MDV071 (LORF10)	NA	NA	NA	4.52098e+06	3.84065e+06	4.77068e+06	2.76752e+06	2.76084e+06	3.61319e+06	0.708041	0.0284827	0.109469
MDV091 (US2)	NA	NA	NA	6.9009e+06	7.26524e+06	5.42958e+06	1.23563e+07	1.48434e+07	1.03666e+07	-0.840386	0.0289401	0.109469
MDV017 (UL5-HELI)	NA	NA	NA	752145	985466	1.07625e+06	464087	500947	618672	0.976147	0.0337004	0.117277
MDV063 (UL50-DUT)	NA	NA	NA	2.5174e+08	3.00079e+08	2.26123e+08	1.47036e+08	1.71429e+08	1.82015e+08	0.554329	0.0335336	0.117277
MDV012 (p012, LORF3)	NA	NA	NA	1.45551e+07	1.54588e+07	1.20811e+07	1.85017e+07	1.84376e+07	1.92452e+07	-0.346131	0.0363125	0.121507
MDV038 (UL26-SCAF)	NA	NA	NA	425390	593909	410199	269769	210456	213164	0.996816	0.0420308	0.134214
MDV055 (UL42-PAP)	NA	NA	NA	5.70281e+07	4.98206e+07	4.58266e+07	4.18863e+07	3.71001e+07	3.63872e+07	0.42532	0.0431953	0.134214
MDV053 (UL40-RIR2)	NA	NA	NA	4.61301e+07	3.88701e+07	3.92936e+07	1.98716e+07	2.34886e+07	3.41666e+07	0.742333	0.0476091	0.142827
MDV010 (VLIP, LORF2)	NA	NA	NA	1.39844e+07	1.24687e+07	1.02807e+07	7.8104e+06	9.1156e+06	7.82565e+06	0.672032	0.050121	0.145351
MDV027 (UL15-TRM3)	NA	NA	NA	3.86982e+06	4.84275e+06	3.4702e+06	2.32666e+06	2.55034e+06	3.21877e+06	0.601578	0.0580431	0.152569
MDV013 (UL1-gL)	NA	NA	NA	3.29103e+06	4.03817e+06	3.3709e+06	2.74424e+06	3.05994e+06	2.51795e+06	0.296729	0.0579298	0.152569
MDV065 (UL51-TEG7)	NA	NA	NA	9.41331e+06	1.05583e+07	9.25456e+06	1.18994e+07	1.07787e+07	1.0929e+07	-0.215387	0.0553545	0.152569
MDV059 (UL46-TEG1)	NA	NA	NA	1.4211e+07	1.57584e+07	1.27659e+07	1.7563e+07	1.63931e+07	2.02281e+07	-0.305533	0.0596247	0.152569
MDV078 (vCXC-vIL8)	NA	NA	NA	6.83559e+06	4.34627e+06	5.63083e+06	2.58757e+06	2.98576e+06	4.27017e+06	0.915247	0.0642341	0.154101
MDV029 (UL17-CVC1)	NA	NA	NA	3.39421e+06	4.22176e+06	3.92488e+06	2.59317e+06	3.14197e+06	3.30176e+06	0.320977	0.0621777	0.154101
MV075.2 (Uncharacterized)	NA	NA	NA	0	0	0	361550	374187	774673	-18.5134	0.0655373	0.154101
MDV075 (14 kDa lytic phase protein A, RLORF13a)	NA	NA	NA	4.20839e+06	4.61133e+06	2.99716e+06	2.71785e+06	2.48568e+06	2.22365e+06	0.759627	0.0843659	0.188201
MDV015 (UL3-NP03)	NA	NA	NA	6.36435e+06	8.49533e+06	6.23573e+06	2.00079e+07	1.55844e+07	1.05337e+07	-1.29202	0.0840847	0.188201
MDV038 (UL26-SCAF)	NA	NA	NA	5.60279e+06	7.70291e+06	6.05936e+06	4.44994e+06	5.10524e+06	4.52528e+06	0.421157	0.0982974	0.197642
MDV044 (UL31-NEC1)	NA	NA	NA	4.07169e+06	4.06444e+06	4.37209e+06	3.58238e+06	3.17784e+06	3.94763e+06	0.184709	0.0973567	0.197642
MDV031 (UL19-MCP)	NA	NA	NA	1.47887e+08	1.53884e+08	1.36032e+08	1.36333e+08	1.2294e+08	1.34442e+08	0.137511	0.0970241	0.197642
MDV057.4 (Uncharacterized)	NA	NA	NA	9.95959e+07	1.28401e+08	1.02568e+08	1.45756e+08	1.45496e+08	1.19777e+08	-0.504395	0.0999568	0.197642
MDV094 (US6-gD)	NA	NA	NA	1.40493e+06	1.91921e+06	1.43017e+06	1.99862e+06	2.06678e+06	2.13677e+06	-0.531197	0.094981	0.197642
MDV087 (SORF2)	NA	NA	NA	6.85768e+06	7.50216e+06	8.45832e+06	4.03383e+06	5.43874e+06	6.93167e+06	0.464033	0.10798	0.208762
MDV073 (pp38, RLORF14a)	NA	NA	NA	1.4756e+07	9.32006e+06	1.24591e+07	5.84784e+06	7.22817e+06	1.08602e+07	0.785499	0.125474	0.218325
MDV088 (US1-ICP22)	NA	NA	NA	1.98322e+07	2.70906e+07	2.13069e+07	1.62268e+07	1.7972e+07	1.70382e+07	0.322543	0.118487	0.218325
MDV046 (UL32)	NA	NA	NA	3.71667e+07	4.20111e+07	3.78159e+07	3.02926e+07	3.05576e+07	3.79902e+07	0.307459	0.124287	0.218325
MDV049 (UL36-LTP)	NA	NA	NA	1.30826e+07	1.31789e+07	1.20889e+07	1.06476e+07	1.07182e+07	1.25466e+07	0.287585	0.125314	0.218325
MDV026 (UL14-TEG3)	NA	NA	NA	3.74322e+06	5.14725e+06	4.03729e+06	1.12893e+07	6.80823e+06	6.30403e+06	-0.753892	0.128992	0.220045
MDV061 (UL48-VP16)	NA	NA	NA	1.27765e+07	1.1483e+07	1.16227e+07	8.20776e+06	9.5878e+06	1.15556e+07	0.277677	0.14129	0.231929
MDV037 (UL25-CVC2)	NA	NA	NA	6.69899e+06	7.38171e+06	6.89673e+06	9.13912e+06	9.16829e+06	7.17499e+06	-0.406143	0.141137	0.231929
MDV092 (US3-PK)	NA	NA	NA	1.87428e+07	2.10714e+07	2.21265e+07	1.14583e+07	1.24912e+07	2.0068e+07	0.754376	0.147409	0.233174
MDV050 (UL37-ITP)	NA	NA	NA	4.63686e+06	4.75624e+06	4.55493e+06	3.37166e+06	3.25053e+06	4.52218e+06	0.459692	0.144852	0.233174
MDV075.6 (Uncharacterized)	NA	NA	NA	1.94734e+06	1.39434e+06	968856	510270	944129	1.06648e+06	0.562523	0.160709	0.249674
MDV064 (UL49.5-gN)	NA	NA	NA	305800	190896	293751	306459	333607	464397	-0.183556	0.166372	0.253937
MDV051 (UL38-TRX1)	NA	NA	NA	1.91981e+07	2.583e+07	1.99728e+07	1.79091e+07	1.83916e+07	1.70523e+07	0.157343	0.201556	0.297209
MDV030 (UL18-TRX2)	NA	NA	NA	7.10419e+07	6.69133e+07	5.57039e+07	4.83584e+07	5.23852e+07	6.48009e+07	0.353135	0.237389	0.344214
MDV082 (RSORF1)	NA	NA	NA	7.25169e+06	1.39542e+07	1.13688e+07	7.93046e+06	8.95651e+06	6.85162e+06	0.519608	0.266999	0.375378
MDV062 (UL49-VP22)	NA	NA	NA	9.26406e+07	1.01331e+08	7.74903e+07	8.67352e+07	7.69539e+07	7.59239e+07	0.267651	0.267511	0.375378
MDV066 (UL52-PRIM)	NA	NA	NA	717825	635352	628133	560031	586518	670417	0.115381	0.282247	0.38977
MDV060 (UL47-TEG5)	Inf	Inf	Inf	2.52594e+07	3.24458e+07	2.68124e+07	3.34974e+07	3.62127e+07	2.72635e+07	-0.321148	0.295313	0.401441
MDV033 (UL21-TEG4)	NA	NA	NA	3.20998e+06	3.47016e+06	2.67344e+06	2.47653e+06	2.97029e+06	2.94258e+06	0.125482	0.328744	0.440011
MDV070 (UL55-TEG6)	NA	NA	NA	279704	370940	261994	264196	474451	416048	-0.572849	0.337636	0.445066
MDV084 (ICP4)	NA	NA	NA	1.1102e+08	7.48226e+07	6.82966e+07	5.24439e+07	6.00872e+07	8.69399e+07	0.316416	0.344962	0.447936
MDV023 (UL11-CEP3)	NA	NA	NA	537002	1.40409e+06	1.12485e+06	832579	869248	521470	0.434076	0.394067	0.4823
MDV040 (UL27-gB)	NA	NA	NA	6.63664e+07	6.7346e+07	6.63813e+07	5.57468e+07	6.1338e+07	6.99869e+07	0.113996	0.404689	0.4823
MDV034 (UL22-gH)	NA	NA	NA	3.98914e+06	3.69177e+06	3.18765e+06	3.60089e+06	3.75671e+06	4.75714e+06	-0.0251562	0.398435	0.4823
MDV054 (UL41-SHUT)	NA	NA	NA	2.10489e+08	2.28981e+08	2.09049e+08	2.25981e+08	2.10391e+08	2.56229e+08	-0.102454	0.400054	0.4823
MDV045 (UL33-TRM2)	NA	NA	NA	1.7691e+06	2.2175e+06	1.95997e+06	2.7142e+06	2.25467e+06	1.84172e+06	-0.202089	0.384633	0.4823
MDV057 (UL44-gC);MDV057.1 (UL44-gC104)	NA	NA	NA	3.06185e+06	3.7746e+06	5.06786e+06	5.42958e+06	5.42958e+06	3.53308e+06	-0.524518	0.39114	0.4823
MDV076 (Meq-RLORF7)	NA	NA	NA	245872	0	0	0	0	0	0	0.42265	0.496899
MDV041 (UL28-TRM1)	NA	NA	NA	7.28627e+06	8.85471e+06	7.03194e+06	7.35755e+06	6.64604e+06	7.51837e+06	-0.014045	0.449762	0.521724
MDV008 (pp24, RLORF14)	NA	NA	NA	1.09984e+07	7.98688e+06	1.04536e+07	7.10962e+06	5.33514e+06	1.18787e+07	0.556162	0.490562	0.554271
MDV072 (LORF11)	NA	NA	NA	321488	202543	170323	286045	317931	217905	-0.49801	0.486875	0.554271
MDV019 (UL7-CEP1)	NA	NA	NA	4.46854e+06	5.42958e+06	4.26049e+06	3.32592e+06	4.96979e+06	4.56214e+06	-0.0299075	0.520852	0.580951
MDV016 (UL4)	NA	NA	NA	1.45655e+06	1.6541e+06	1.67241e+06	1.83491e+06	1.73627e+06	1.44091e+06	-0.0699431	0.613913	0.676081
MDV067 (UL53-gK)	NA	NA	NA	1.06603e+06	1.2339e+06	470040	859796	985910	1.21417e+06	0.112717	0.730792	0.794736
MDV020 (UL8-HEPA)	NA	NA	NA	1.87382e+06	2.0171e+06	1.66158e+06	1.93433e+06	1.81346e+06	1.91727e+06	-0.0330679	0.759296	0.815541
MDV028 (UL16-CEP2)	NA	NA	NA	737053	597510	607228	556258	722476	609142	-0.00454146	0.800541	0.849355
MDV096 (US8-gE)	Inf	Inf	Inf	1.13675e+07	1.15544e+07	1.37647e+07	8.33241e+06	9.86863e+06	1.69288e+07	0.227525	0.865791	0.896738
MDV090 (SORF3)	NA	NA	NA	1.8005e+07	1.97088e+07	1.73881e+07	1.51452e+07	1.98183e+07	1.92968e+07	-0.0999629	0.875122	0.896738
MDV043 (UL30-DPOL)	NA	NA	NA	7.17748e+06	1.03337e+07	7.38434e+06	8.29892e+06	8.70771e+06	7.32338e+06	-0.168455	0.876123	0.896738
MDV024 (UL12-AK)	NA	NA	NA	1.28425e+06	893355	901926	1.03308e+06	948546	1.03898e+06	-0.195872	0.894345	0.904744
MDV095 (US7-gI)	NA	NA	NA	1.04218e+07	8.34457e+06	9.23939e+06	7.95782e+06	7.80424e+06	1.284e+07	0.215424	0.918437	0.918437
