## Supplemental File 4 for "Conserved herpesvirus protein kinase (CHPK)-mediated phosphorylation of viral proteins associated with nucleocytoplasmic trafficking during natural infection"

### Sheet: Sheet1
Accession	Description	Unique peptide modifications	Annotated Sequence	Position	validated	not found in mock	both found as unphos	only WT found as phos	MS2 quality (0-2)	score	notes
A0A2H4V846	MDV012 (p012_VG12)	1xPhospho [S25]	[K].VSTADIYEADFSFRR.[E]	[14-28]	y	1	0	1	0	2	Unphosphorylated peptide not detected
		1xPhospho [T/S]	[K].VELSTLLR.[I]	[60-67]	n	1	0	0	0	1	Phosphopeptide not found
		1xCarbamidomethyl [C150];1xPhospho [S148]	[R].NQEPLDSLCR.[E]	[142-151]	y	1	1	1	1	4
		1xPhospho [T/S]	[R].TPDDQTDITDDSADWSEGETR.[R]	[404-424]	?	1	0	0	2	3
Q77MS7	MDV015 (UL3_NP03)	1xPhospho [T112]	[R].RQLTDTIRR.[D]	[107-115]	y	1	1	1	1	4
		1xCarbamidomethyl [C128]; 1xPhospho [T125]	[K].FTIACTK.[T]	[124-130]	y	1	1	1	1	4
		1xCarbamidomethyl [C164]; 1xPhospho [S157]	[K].SLQMFILCR.[R]	[157-165]	n	0	1	0	1	2
Q9E6R0	MDV018 (UL6_PORTL)	1xPhospho [S677]	[R].RNDFHSPSSR.[R]	[672-681]	?	0	0	1	1	2
Q9E6Q4	MDV025 (UL13_CHPK)	1xPhospho [T/S]	[R].FGTTVNSR.[S]	[47-54]	?	1	0	1	1	3
		1xPhospho [S82]	[R].RRFSDNIR.[R]	[79-86]	?	1	0	1	1	3	Unphosphorylated peptide not detected
		1xPhospho [S82]	[R].RFSDNIR.[R]	[80-86]	?	1	0	1	1	3	Unphosphorylated peptide not detected
Q9E6Q3	MDV026 (UL14_TEG3)	1xCarbamidomethyl [C208]; 1xPhospho [S201]	[K].DDLVQPTDLGQPSTHEVITCTSR.[E]	[189-211]	?	1	1	0.5	1	3.5
		1xPhospho [S181]	[K].VSRNVFITGK.[D]	[79-188]	y	1	0	1	1	3	Unphosphorylated peptide not detected
Q19BC6	MDV038 (UL26_SCAF)	1xPhospho [S]	[K].RPYEFDRSIESDLYYPGEFR.[R]	[469-488]	n	1	0	0	2	3	Detected in vΔCHPK
Q9E6N9	MDV043 (UL30_DPOL)	1xPhospho [S1106]	[K].ETYVRHSPR.[N]	[1100-1108]	?	1	0	1	1	3	Unphosphorylated peptide not detected
		1xPhospho [T1216]	[R].ILTATPHRY.[-]	[1212-1220]	n	1	0	0	1	2	Detected in vΔCHPK
Q9E6N5	MDV047 (UL34_NEC2)	1xPhospho [S180]	[K].LLDSAIAAYDAK.[I]	[177-188]	n	0	1	0	2	3	Detected in mock
Q9E6N3	MDV049 (UL36_LTP)	1xPhospho [T2143]	[R].SNLSDIYFIPGRRTPIVDK.[K]	[2130-2148]	?	1	0	1	0	2
Q77MS1	MDV052 (UL39_RIR1)	1xPhospho [T27]; 1xOxidation [M29]	[K].LTPMWNK.[D]	[26-32]	y	1	1	1	1	4	Small peaks in unphosphorylated mock
		1xPhospho [S678]*	[K].VTSTGELLRPNIQLMEELR.[T]	[676-694]	?	1	0	0	1	2	Inconclusive XICs
P22651	MDV057 (UL44_gC)	1xPhospho [Y/S]	[R].IAGLYGVPGSDYAYPR.[Q]	[165-180]	?	0	1	0	1	2	inconclusive XICs
		1xPhospho [S182]	[R].IAGLYGVPGSDYAYPRQSELISSIR.[R]	[165-189]	?	1	0	1	1	3	unphos not found
		1xPhospho [S/T]	[R].QSELISSIRRDPQGTFWTSPSPHGNK.[Y]	[181-206]	?	1	0	1	1	3	unphos not found
P22653	MDV058 (UL45_EV45)	1xPhospho [S/T]; 1xOxidation [M2]	[M].MSPTPEDDRDLVVVR.[G]	[2-16]	n	0	0	0	1	1
Q77MR6	MDV059 (UL46_TEG1)	1xPhospho [S50]	[K].LPSGLTLGIR.[E]	[48-57]	y	1	1	1	2	5
		1xPhospho [S392]	[K].SMVIHGSLLK.[K]	[386-395]	n	0	1	0	0	1	phos not found, unphos found in mock
		1xCarbamidomethyl [C408]; 1xPhospho [S397]	[K].SIVSNNVLEPLCK.[P]	[397-409]	y	1	1	1	1	4	phos XIC a bit iffy
Q9E6M8	MDV060 (UL47_TEG5)	1xPhospho [S130]	[R].DMINASLK.[S]	[125-132]	?	1	1	1	0	3	inconclusive XICs
		2xPhospho [S285; S/T]	[R].ATSIYTTPSALYTR.[T]	[277-290]	y	1	1	1	2	5	double-phos looks good; single phos found in dUL13 too
		1xPhospho [S321]	[K].TLSADVINHIPLLR.[M]	[319-332]	y	1	1	1	2	5
		1xPhospho [S/T]; 1xOxidation [M375]	[K].MYTSPPPENALAWK.[R]	[375-388]	y	1	1	1	1	4
		1xPhospho [S/T]	[K].GDAQIFENSTIHTMRDPMASAAR.[A]	[459-481]	n	0	0	0	0	0	phosphopeptide not found
		1xPhospho [Y/S]	[R].ASYGSLAYWPELR.[C]	[482-494]	y	1	1	1	2	5
		1xPhospho [T/S]	[R].GDPPTGMASVIYEDEK.[S]	[740-755]	n	0	1	0	0	1	found in mock
Q9E6M5	MDV065 (UL51_TEG7)	1xPhospho [S/T]; 1xOxidation [M]	[R].ALGLTHPHNERSPASMDESTGMK.[N]	[156-178]	?	1	1	1	1	4	looks okay in some isoforms, unphos not found
		1xPhospho [T/S]	[R].TIISTPAVTPK.[D]	[221-231]	y	1	1	1	2	5
Q77MR3	MDV068 (UL54_ICP27)	1xCarbamidomethyl [C120]; 1xPhospho [S118]	R].LANLTVDSACISQTK.[R]	[111-125]	y	1	1	1	1	4
Q77MR2	MDV069 (LORF9_VG69)	1xPhospho [T/S]	[K].AVLWTSDLQHTSPNR.[G]	[79-93]	y	1	1	1	2	5
Q9E6M2	MDV071 (LORF10_VG71)	1xPhospho [S/T]	[K].FTTAGSRTSIQMYR.[V]	[46-59]	?	1	0	1	0	2	unphos not found
Q9DGT6	MDV084 (ICP4_ICP4)	1xPhospho [S1569]	[R].DITSLLLR.[D]	[1566-1573]	?	1	1	1	0	3
		1xDeamidated [N]; 2xPhospho [S1043; S]	[R].GPETSPSNEHIIISPPRNPPSNTTHR.[N]	[1030-1055]	n	1	0	0	1	2	found in dUL13
Q77MP8	MDV089 (US10_US10)	1xAcetyl [N-Term]; 1xPhospho [S5]; 1xOxidation [M3]	[M].AMWSLR.[R]	[2-7]	?	1	0	1	0	2	unphos not found
		1xPhospho [S20]	[R].SVQLRVDSPK.[E]	[13-22]	n	0	0	0	0	0	no peptides found
		1xPhospho [S/Y]; 1xOxidation [M79]	[R].MTVTLNEYDISASPFHPTDPTR.[K]	[79-100]	y	1	1	1	2	5
		1xPhospho [S/Y/T]	[R].MTVTLNEYDISASPFHPTDPTRK.[I]	[79-101]	y	1	1	1	2	5
		1xCarbamidomethyl [C11]; 1xPhospho [S157]; 1xOxidation [M2]	[R].LMDIVGSATGCGISPLPEIESYWK.[P]	[151-174]	n	1	1	0	0	2	found in dUL13
Q9E6L9	MDV091 (US2_US02)	1xPhospho [S]	[K].ILGSPPNPLKPPEIEPPQMSSTPGR.[L]	[207-231]	y	1	1	1	2	5
		1xPhospho [S]; 1xOxidation [M225]	[K].ILGSPPNPLKPPEIEPPQMSSTPGR.[L]	[207-231]	y	1	1	1	1	4
